# Towards molecular-based functional classification of fetal bovine serum

**DOI:** 10.64898/2026.03.16.712020

**Authors:** Lara Magni, Natasja P. Christensen, Emmanuel Labaronne, Quan Shi, Lelde Berzina, Sandra Torres, Troels Kristiansen, Karsten Kristiansen

## Abstract

Quality and price of fetal bovine serum (FBS) are traditionally determined by geographical origin and parameters listed in the Certificate of Analysis (CoA). Despite its central role in cell culture, selecting suitable FBS batches remains costly and labor-intensive due to substantial batch-to-batch variation. We propose a molecular assessment strategy based on transcriptomic and cytokine profiling of cells cultured in different FBS batches to evaluate performance more reliably. Analysis of differential gene expression in three cell lines - MRC-5, Jurkat, and THP-1 - enables batch grouping and reveals pathway-specific effects, with immune-related pathways showing the most pronounced variability. Although CoA parameters can stratify batches by origin, they do not consistently correlate with cytokine secretion or gene expression across cell lines. These findings demonstrate that geographical origin is an inadequate predictor of functional FBS performance and that molecular profiling provides a more robust and informative assessment.
