## Supplementary material for "Towards molecular-based functional classification of fetal bovine serum": Table S2

### Sheet: Feuil1
Cell_line	condition1	condition2	total_deg	up_regulated	down_regulated	similarity	weight
jurkat	FBS.01	FBS.02	10	2	8	0.0909091	0.0909091
jurkat	FBS.01	FBS.03	21	3	18	0.0454545	0.0454545
jurkat	FBS.01	FBS.04	13	5	8	0.0714286	0.0714286
jurkat	FBS.01	FBS.05	8	2	6	0.111111	0.111111
jurkat	FBS.01	FBS.06	40	14	26	0.0243902	0.0243902
jurkat	FBS.01	FBS.07	11	2	9	0.0833333	0.0833333
jurkat	FBS.01	FBS.08	96	25	71	0.0103093	0.0103093
jurkat	FBS.01	FBS.09	9	4	5	0.1	0.1
jurkat	FBS.01	FBS.10	6	1	5	0.142857	0.142857
jurkat	FBS.01	FBS.11	79	40	39	0.0125	0.0125
jurkat	FBS.01	FBS.12	54	16	38	0.0181818	0.0181818
jurkat	FBS.01	FBS.13	14	9	5	0.0666667	0.0666667
jurkat	FBS.01	FBS.14	29	9	20	0.0333333	0.0333333
jurkat	FBS.01	FBS.15	338	140	198	0.00294985	0.00294985
jurkat	FBS.01	FBS.16	186	54	132	0.00534759	0.00534759
jurkat	FBS.01	FBS.17	16	5	11	0.0588235	0.0588235
jurkat	FBS.01	FBS.18	36	8	28	0.027027	0.027027
jurkat	FBS.01	FBS.19	25	5	20	0.0384615	0.0384615
jurkat	FBS.01	FBS.20	8	4	4	0.111111	0.111111
jurkat	FBS.02	FBS.03	88	17	71	0.011236	0.011236
jurkat	FBS.02	FBS.04	15	8	7	0.0625	0.0625
jurkat	FBS.02	FBS.05	7	3	4	0.125	0.125
jurkat	FBS.02	FBS.06	92	32	60	0.0107527	0.0107527
jurkat	FBS.02	FBS.07	7	4	3	0.125	0.125
jurkat	FBS.02	FBS.08	196	57	139	0.00507614	0.00507614
jurkat	FBS.02	FBS.09	18	9	9	0.0526316	0.0526316
jurkat	FBS.02	FBS.10	22	8	14	0.0434783	0.0434783
jurkat	FBS.02	FBS.11	38	20	18	0.025641	0.025641
jurkat	FBS.02	FBS.12	92	43	49	0.0107527	0.0107527
jurkat	FBS.02	FBS.13	34	28	6	0.0285714	0.0285714
jurkat	FBS.02	FBS.14	9	4	5	0.1	0.1
jurkat	FBS.02	FBS.15	279	104	175	0.00357143	0.00357143
jurkat	FBS.02	FBS.16	181	35	146	0.00549451	0.00549451
jurkat	FBS.02	FBS.17	66	22	44	0.0149254	0.0149254
jurkat	FBS.02	FBS.18	324	135	189	0.00307692	0.00307692
jurkat	FBS.02	FBS.19	81	19	62	0.0121951	0.0121951
jurkat	FBS.02	FBS.20	27	10	17	0.0357143	0.0357143
jurkat	FBS.03	FBS.04	5	4	1	0.166667	0.166667
jurkat	FBS.03	FBS.05	20	16	4	0.047619	0.047619
jurkat	FBS.03	FBS.06	4	4	0	0.2	0.2
jurkat	FBS.03	FBS.07	95	74	21	0.0104167	0.0104167
jurkat	FBS.03	FBS.08	9	7	2	0.1	0.1
jurkat	FBS.03	FBS.09	667	608	59	0.00149701	0.00149701
jurkat	FBS.03	FBS.10	184	159	25	0.00540541	0.00540541
jurkat	FBS.03	FBS.11	224	140	84	0.00444444	0.00444444
jurkat	FBS.03	FBS.12	154	127	27	0.00645161	0.00645161
jurkat	FBS.03	FBS.13	85	57	28	0.0116279	0.0116279
jurkat	FBS.03	FBS.14	285	210	75	0.0034965	0.0034965
jurkat	FBS.03	FBS.15	418	212	206	0.00238663	0.00238663
jurkat	FBS.03	FBS.16	294	140	154	0.00338983	0.00338983
jurkat	FBS.03	FBS.17	7	6	1	0.125	0.125
jurkat	FBS.03	FBS.18	6	5	1	0.142857	0.142857
jurkat	FBS.03	FBS.19	2	2	0	0.333333	0.333333
jurkat	FBS.03	FBS.20	666	607	59	0.00149925	0.00149925
jurkat	FBS.04	FBS.05	3	2	1	0.25	0.25
jurkat	FBS.04	FBS.06	21	9	12	0.0454545	0.0454545
jurkat	FBS.04	FBS.07	14	2	12	0.0666667	0.0666667
jurkat	FBS.04	FBS.08	61	23	38	0.016129	0.016129
jurkat	FBS.04	FBS.09	10	2	8	0.0909091	0.0909091
jurkat	FBS.04	FBS.10	5	0	5	0.166667	0.166667
jurkat	FBS.04	FBS.11	114	48	66	0.00869565	0.00869565
jurkat	FBS.04	FBS.12	24	5	19	0.04	0.04
jurkat	FBS.04	FBS.13	376	307	69	0.00265252	0.00265252
jurkat	FBS.04	FBS.14	66	28	38	0.0149254	0.0149254
jurkat	FBS.04	FBS.15	392	140	252	0.00254453	0.00254453
jurkat	FBS.04	FBS.16	362	111	251	0.00275482	0.00275482
jurkat	FBS.04	FBS.17	9	7	2	0.1	0.1
jurkat	FBS.04	FBS.18	155	79	76	0.00641026	0.00641026
jurkat	FBS.04	FBS.19	15	7	8	0.0625	0.0625
jurkat	FBS.04	FBS.20	20	17	3	0.047619	0.047619
jurkat	FBS.05	FBS.06	52	20	32	0.0188679	0.0188679
jurkat	FBS.05	FBS.07	4	2	2	0.2	0.2
jurkat	FBS.05	FBS.08	104	39	65	0.00952381	0.00952381
jurkat	FBS.05	FBS.09	8	7	1	0.111111	0.111111
jurkat	FBS.05	FBS.10	5	3	2	0.166667	0.166667
jurkat	FBS.05	FBS.11	49	29	20	0.02	0.02
jurkat	FBS.05	FBS.12	26	8	18	0.037037	0.037037
jurkat	FBS.05	FBS.13	1	1	0	0.5	0.5
jurkat	FBS.05	FBS.14	15	8	7	0.0625	0.0625
jurkat	FBS.05	FBS.15	296	141	155	0.003367	0.003367
jurkat	FBS.05	FBS.16	151	40	111	0.00657895	0.00657895
jurkat	FBS.05	FBS.17	30	14	16	0.0322581	0.0322581
jurkat	FBS.05	FBS.18	48	10	38	0.0204082	0.0204082
jurkat	FBS.05	FBS.19	34	10	24	0.0285714	0.0285714
jurkat	FBS.05	FBS.20	15	11	4	0.0625	0.0625
jurkat	FBS.06	FBS.07	64	36	28	0.0153846	0.0153846
jurkat	FBS.06	FBS.08	2	2	0	0.333333	0.333333
jurkat	FBS.06	FBS.09	34	19	15	0.0285714	0.0285714
jurkat	FBS.06	FBS.10	9	7	2	0.1	0.1
jurkat	FBS.06	FBS.11	313	168	145	0.00318471	0.00318471
jurkat	FBS.06	FBS.12	113	50	63	0.00877193	0.00877193
jurkat	FBS.06	FBS.13	122	63	59	0.00813008	0.00813008
jurkat	FBS.06	FBS.14	201	119	82	0.0049505	0.0049505
jurkat	FBS.06	FBS.15	458	213	245	0.00217865	0.00217865
jurkat	FBS.06	FBS.16	402	154	248	0.00248139	0.00248139
jurkat	FBS.06	FBS.17	3	3	0	0.25	0.25
jurkat	FBS.06	FBS.18	5	1	4	0.166667	0.166667
jurkat	FBS.06	FBS.19	3	3	0	0.25	0.25
jurkat	FBS.06	FBS.20	24	10	14	0.04	0.04
jurkat	FBS.07	FBS.08	172	59	113	0.00578035	0.00578035
jurkat	FBS.07	FBS.09	11	5	6	0.0833333	0.0833333
jurkat	FBS.07	FBS.10	6	4	2	0.142857	0.142857
jurkat	FBS.07	FBS.11	37	22	15	0.0263158	0.0263158
jurkat	FBS.07	FBS.12	33	11	22	0.0294118	0.0294118
jurkat	FBS.07	FBS.13	162	128	34	0.00613497	0.00613497
jurkat	FBS.07	FBS.14	15	9	6	0.0625	0.0625
jurkat	FBS.07	FBS.15	150	54	96	0.00662252	0.00662252
jurkat	FBS.07	FBS.16	222	54	168	0.0044843	0.0044843
jurkat	FBS.07	FBS.17	61	26	35	0.016129	0.016129
jurkat	FBS.07	FBS.18	386	176	210	0.00258398	0.00258398
jurkat	FBS.07	FBS.19	63	19	44	0.015625	0.015625
jurkat	FBS.07	FBS.20	21	12	9	0.0454545	0.0454545
jurkat	FBS.08	FBS.09	170	152	18	0.00584795	0.00584795
jurkat	FBS.08	FBS.10	51	39	12	0.0192308	0.0192308
jurkat	FBS.08	FBS.11	381	240	141	0.0026178	0.0026178
jurkat	FBS.08	FBS.12	146	94	52	0.00680272	0.00680272
jurkat	FBS.08	FBS.13	115	66	49	0.00862069	0.00862069
jurkat	FBS.08	FBS.14	326	213	113	0.0030581	0.0030581
jurkat	FBS.08	FBS.15	561	289	272	0.00177936	0.00177936
jurkat	FBS.08	FBS.16	371	174	197	0.00268817	0.00268817
jurkat	FBS.08	FBS.17	7	4	3	0.125	0.125
jurkat	FBS.08	FBS.18	4	1	3	0.2	0.2
jurkat	FBS.08	FBS.19	4	2	2	0.2	0.2
jurkat	FBS.08	FBS.20	112	93	19	0.00884956	0.00884956
jurkat	FBS.09	FBS.10	7	1	6	0.125	0.125
jurkat	FBS.09	FBS.11	141	75	66	0.00704225	0.00704225
jurkat	FBS.09	FBS.12	51	20	31	0.0192308	0.0192308
jurkat	FBS.09	FBS.13	118	7	111	0.00840336	0.00840336
jurkat	FBS.09	FBS.14	46	24	22	0.0212766	0.0212766
jurkat	FBS.09	FBS.15	921	274	647	0.0010846	0.0010846
jurkat	FBS.09	FBS.16	761	107	654	0.00131234	0.00131234
jurkat	FBS.09	FBS.17	78	13	65	0.0126582	0.0126582
jurkat	FBS.09	FBS.18	577	26	551	0.0017301	0.0017301
jurkat	FBS.09	FBS.19	51	5	46	0.0192308	0.0192308
jurkat	FBS.09	FBS.20	7	4	3	0.125	0.125
jurkat	FBS.10	FBS.11	130	67	63	0.00763359	0.00763359
jurkat	FBS.10	FBS.12	43	19	24	0.0227273	0.0227273
jurkat	FBS.10	FBS.13	858	694	164	0.00116414	0.00116414
jurkat	FBS.10	FBS.14	68	36	32	0.0144928	0.0144928
jurkat	FBS.10	FBS.15	485	149	336	0.00205761	0.00205761
jurkat	FBS.10	FBS.16	624	170	454	0.0016	0.0016
jurkat	FBS.10	FBS.17	3	2	1	0.25	0.25
jurkat	FBS.10	FBS.18	685	342	343	0.00145773	0.00145773
jurkat	FBS.10	FBS.19	3	0	3	0.25	0.25
jurkat	FBS.10	FBS.20	6	6	0	0.142857	0.142857
jurkat	FBS.11	FBS.12	202	108	94	0.00492611	0.00492611
jurkat	FBS.11	FBS.13	34	18	16	0.0285714	0.0285714
jurkat	FBS.11	FBS.14	9	5	4	0.1	0.1
jurkat	FBS.11	FBS.15	6	2	4	0.142857	0.142857
jurkat	FBS.11	FBS.16	26	6	20	0.037037	0.037037
jurkat	FBS.11	FBS.17	238	105	133	0.0041841	0.0041841
jurkat	FBS.11	FBS.18	290	106	184	0.00343643	0.00343643
jurkat	FBS.11	FBS.19	249	93	156	0.004	0.004
jurkat	FBS.11	FBS.20	171	72	99	0.00581395	0.00581395
jurkat	FBS.12	FBS.13	124	43	81	0.008	0.008
jurkat	FBS.12	FBS.14	96	47	49	0.0103093	0.0103093
jurkat	FBS.12	FBS.15	332	118	214	0.003003	0.003003
jurkat	FBS.12	FBS.16	358	88	270	0.00278552	0.00278552
jurkat	FBS.12	FBS.17	114	61	53	0.00869565	0.00869565
jurkat	FBS.12	FBS.18	201	50	151	0.0049505	0.0049505
jurkat	FBS.12	FBS.19	89	35	54	0.0111111	0.0111111
jurkat	FBS.12	FBS.20	62	38	24	0.015873	0.015873
jurkat	FBS.13	FBS.14	7	3	4	0.125	0.125
jurkat	FBS.13	FBS.15	90	49	41	0.010989	0.010989
jurkat	FBS.13	FBS.16	37	14	23	0.0263158	0.0263158
jurkat	FBS.13	FBS.17	83	39	44	0.0119048	0.0119048
jurkat	FBS.13	FBS.18	36	14	22	0.027027	0.027027
jurkat	FBS.13	FBS.19	72	30	42	0.0136986	0.0136986
jurkat	FBS.13	FBS.20	346	306	40	0.00288184	0.00288184
jurkat	FBS.14	FBS.15	75	40	35	0.0131579	0.0131579
jurkat	FBS.14	FBS.16	23	5	18	0.0416667	0.0416667
jurkat	FBS.14	FBS.17	155	62	93	0.00641026	0.00641026
jurkat	FBS.14	FBS.18	241	59	182	0.00413223	0.00413223
jurkat	FBS.14	FBS.19	185	58	127	0.00537634	0.00537634
jurkat	FBS.14	FBS.20	74	28	46	0.0133333	0.0133333
jurkat	FBS.15	FBS.16	17	5	12	0.0555556	0.0555556
jurkat	FBS.15	FBS.17	416	230	186	0.00239808	0.00239808
jurkat	FBS.15	FBS.18	384	189	195	0.0025974	0.0025974
jurkat	FBS.15	FBS.19	367	186	181	0.00271739	0.00271739
jurkat	FBS.15	FBS.20	1032	731	301	0.000968054	0.000968054
jurkat	FBS.16	FBS.17	295	173	122	0.00337838	0.00337838
jurkat	FBS.16	FBS.18	216	97	119	0.00460829	0.00460829
jurkat	FBS.16	FBS.19	270	141	129	0.00369004	0.00369004
jurkat	FBS.16	FBS.20	859	715	144	0.00116279	0.00116279
jurkat	FBS.17	FBS.18	2	0	2	0.333333	0.333333
jurkat	FBS.17	FBS.19	4	2	2	0.2	0.2
jurkat	FBS.17	FBS.20	12	9	3	0.0769231	0.0769231
jurkat	FBS.18	FBS.19	2	2	0	0.333333	0.333333
jurkat	FBS.18	FBS.20	569	542	27	0.00175439	0.00175439
jurkat	FBS.19	FBS.20	31	27	4	0.03125	0.03125
MRC-5	FBS.01	FBS.02	5	1	4	0.166667	0.166667
MRC-5	FBS.01	FBS.03	2	0	2	0.333333	0.333333
MRC-5	FBS.01	FBS.04	2	0	2	0.333333	0.333333
MRC-5	FBS.01	FBS.05	4	0	4	0.2	0.2
MRC-5	FBS.01	FBS.06	1	0	1	0.5	0.5
MRC-5	FBS.01	FBS.07	9	7	2	0.1	0.1
MRC-5	FBS.01	FBS.08	0	0	0	1	1
MRC-5	FBS.01	FBS.09	39	12	27	0.025	0.025
MRC-5	FBS.01	FBS.10	2	0	2	0.333333	0.333333
MRC-5	FBS.01	FBS.11	67	39	28	0.0147059	0.0147059
MRC-5	FBS.01	FBS.12	15	3	12	0.0625	0.0625
MRC-5	FBS.01	FBS.13	3240	2740	500	0.000308547	0.000308547
MRC-5	FBS.01	FBS.14	296	168	128	0.003367	0.003367
MRC-5	FBS.01	FBS.15	287	188	99	0.00347222	0.00347222
MRC-5	FBS.01	FBS.16	201	137	64	0.0049505	0.0049505
MRC-5	FBS.01	FBS.17	2108	1118	990	0.000474158	0.000474158
MRC-5	FBS.01	FBS.18	134	108	26	0.00740741	0.00740741
MRC-5	FBS.01	FBS.19	1517	1170	347	0.000658762	0.000658762
MRC-5	FBS.01	FBS.20	10	4	6	0.0909091	0.0909091
MRC-5	FBS.02	FBS.03	0	0	0	1	1
MRC-5	FBS.02	FBS.04	0	0	0	1	1
MRC-5	FBS.02	FBS.05	2	0	2	0.333333	0.333333
MRC-5	FBS.02	FBS.06	7	6	1	0.125	0.125
MRC-5	FBS.02	FBS.07	5	5	0	0.166667	0.166667
MRC-5	FBS.02	FBS.08	13	4	9	0.0714286	0.0714286
MRC-5	FBS.02	FBS.09	1	1	0	0.5	0.5
MRC-5	FBS.02	FBS.10	0	0	0	1	1
MRC-5	FBS.02	FBS.11	83	53	30	0.0119048	0.0119048
MRC-5	FBS.02	FBS.12	40	17	23	0.0243902	0.0243902
MRC-5	FBS.02	FBS.13	2943	2477	466	0.000339674	0.000339674
MRC-5	FBS.02	FBS.14	490	262	228	0.00203666	0.00203666
MRC-5	FBS.02	FBS.15	487	302	185	0.00204918	0.00204918
MRC-5	FBS.02	FBS.16	382	240	142	0.00261097	0.00261097
MRC-5	FBS.02	FBS.17	2180	1185	995	0.000458505	0.000458505
MRC-5	FBS.02	FBS.18	149	105	44	0.00666667	0.00666667
MRC-5	FBS.02	FBS.19	1505	1163	342	0.000664011	0.000664011
MRC-5	FBS.02	FBS.20	10	1	9	0.0909091	0.0909091
MRC-5	FBS.03	FBS.04	0	0	0	1	1
MRC-5	FBS.03	FBS.05	0	0	0	1	1
MRC-5	FBS.03	FBS.06	0	0	0	1	1
MRC-5	FBS.03	FBS.07	2	1	1	0.333333	0.333333
MRC-5	FBS.03	FBS.08	0	0	0	1	1
MRC-5	FBS.03	FBS.09	1	1	0	0.5	0.5
MRC-5	FBS.03	FBS.10	2	0	2	0.333333	0.333333
MRC-5	FBS.03	FBS.11	43	35	8	0.0227273	0.0227273
MRC-5	FBS.03	FBS.12	1	1	0	0.5	0.5
MRC-5	FBS.03	FBS.13	2209	1906	303	0.000452489	0.000452489
MRC-5	FBS.03	FBS.14	341	209	132	0.00292398	0.00292398
MRC-5	FBS.03	FBS.15	305	223	82	0.00326797	0.00326797
MRC-5	FBS.03	FBS.16	247	180	67	0.00403226	0.00403226
MRC-5	FBS.03	FBS.17	2211	1308	903	0.00045208	0.00045208
MRC-5	FBS.03	FBS.18	35	22	13	0.0277778	0.0277778
MRC-5	FBS.03	FBS.19	1751	1459	292	0.000570776	0.000570776
MRC-5	FBS.03	FBS.20	3	0	3	0.25	0.25
MRC-5	FBS.04	FBS.05	0	0	0	1	1
MRC-5	FBS.04	FBS.06	0	0	0	1	1
MRC-5	FBS.04	FBS.07	0	0	0	1	1
MRC-5	FBS.04	FBS.08	7	0	7	0.125	0.125
MRC-5	FBS.04	FBS.09	1	1	0	0.5	0.5
MRC-5	FBS.04	FBS.10	0	0	0	1	1
MRC-5	FBS.04	FBS.11	38	30	8	0.025641	0.025641
MRC-5	FBS.04	FBS.12	4	2	2	0.2	0.2
MRC-5	FBS.04	FBS.13	2389	2065	324	0.00041841	0.00041841
MRC-5	FBS.04	FBS.14	368	207	161	0.00271003	0.00271003
MRC-5	FBS.04	FBS.15	355	242	113	0.00280899	0.00280899
MRC-5	FBS.04	FBS.16	285	188	97	0.0034965	0.0034965
MRC-5	FBS.04	FBS.17	1962	1099	863	0.000509424	0.000509424
MRC-5	FBS.04	FBS.18	64	36	28	0.0153846	0.0153846
MRC-5	FBS.04	FBS.19	1362	1142	220	0.000733676	0.000733676
MRC-5	FBS.04	FBS.20	3	0	3	0.25	0.25
MRC-5	FBS.05	FBS.06	0	0	0	1	1
MRC-5	FBS.05	FBS.07	0	0	0	1	1
MRC-5	FBS.05	FBS.08	0	0	0	1	1
MRC-5	FBS.05	FBS.09	1	1	0	0.5	0.5
MRC-5	FBS.05	FBS.10	0	0	0	1	1
MRC-5	FBS.05	FBS.11	29	25	4	0.0333333	0.0333333
MRC-5	FBS.05	FBS.12	1	1	0	0.5	0.5
MRC-5	FBS.05	FBS.13	757	674	83	0.00131926	0.00131926
MRC-5	FBS.05	FBS.14	205	144	61	0.00485437	0.00485437
MRC-5	FBS.05	FBS.15	299	228	71	0.00333333	0.00333333
MRC-5	FBS.05	FBS.16	248	191	57	0.00401606	0.00401606
MRC-5	FBS.05	FBS.17	765	437	328	0.00130548	0.00130548
MRC-5	FBS.05	FBS.18	5	4	1	0.166667	0.166667
MRC-5	FBS.05	FBS.19	3	3	0	0.25	0.25
MRC-5	FBS.05	FBS.20	1	0	1	0.5	0.5
MRC-5	FBS.06	FBS.07	0	0	0	1	1
MRC-5	FBS.06	FBS.08	0	0	0	1	1
MRC-5	FBS.06	FBS.09	37	6	31	0.0263158	0.0263158
MRC-5	FBS.06	FBS.10	5	0	5	0.166667	0.166667
MRC-5	FBS.06	FBS.11	17	11	6	0.0555556	0.0555556
MRC-5	FBS.06	FBS.12	0	0	0	1	1
MRC-5	FBS.06	FBS.13	2462	2202	260	0.000406009	0.000406009
MRC-5	FBS.06	FBS.14	82	57	25	0.0120482	0.0120482
MRC-5	FBS.06	FBS.15	142	105	37	0.00699301	0.00699301
MRC-5	FBS.06	FBS.16	97	76	21	0.0102041	0.0102041
MRC-5	FBS.06	FBS.17	1752	912	840	0.000570451	0.000570451
MRC-5	FBS.06	FBS.18	0	0	0	1	1
MRC-5	FBS.06	FBS.19	1277	967	310	0.000782473	0.000782473
MRC-5	FBS.06	FBS.20	14	2	12	0.0666667	0.0666667
MRC-5	FBS.07	FBS.08	12	3	9	0.0769231	0.0769231
MRC-5	FBS.07	FBS.09	20	2	18	0.047619	0.047619
MRC-5	FBS.07	FBS.10	4	0	4	0.2	0.2
MRC-5	FBS.07	FBS.11	1	1	0	0.5	0.5
MRC-5	FBS.07	FBS.12	1	1	0	0.5	0.5
MRC-5	FBS.07	FBS.13	1927	1730	197	0.000518672	0.000518672
MRC-5	FBS.07	FBS.14	116	66	50	0.00854701	0.00854701
MRC-5	FBS.07	FBS.15	200	147	53	0.00497512	0.00497512
MRC-5	FBS.07	FBS.16	126	97	29	0.00787402	0.00787402
MRC-5	FBS.07	FBS.17	2097	1222	875	0.000476644	0.000476644
MRC-5	FBS.07	FBS.18	5	3	2	0.166667	0.166667
MRC-5	FBS.07	FBS.19	1825	1457	368	0.000547645	0.000547645
MRC-5	FBS.07	FBS.20	12	0	12	0.0769231	0.0769231
MRC-5	FBS.08	FBS.09	21	2	19	0.0454545	0.0454545
MRC-5	FBS.08	FBS.10	1	0	1	0.5	0.5
MRC-5	FBS.08	FBS.11	73	54	19	0.0135135	0.0135135
MRC-5	FBS.08	FBS.12	1	1	0	0.5	0.5
MRC-5	FBS.08	FBS.13	565	533	32	0.00176678	0.00176678
MRC-5	FBS.08	FBS.14	130	105	25	0.00763359	0.00763359
MRC-5	FBS.08	FBS.15	304	210	94	0.00327869	0.00327869
MRC-5	FBS.08	FBS.16	229	166	63	0.00434783	0.00434783
MRC-5	FBS.08	FBS.17	69	24	45	0.0142857	0.0142857
MRC-5	FBS.08	FBS.18	3	3	0	0.25	0.25
MRC-5	FBS.08	FBS.19	7	4	3	0.125	0.125
MRC-5	FBS.08	FBS.20	2	0	2	0.333333	0.333333
MRC-5	FBS.09	FBS.10	1	0	1	0.5	0.5
MRC-5	FBS.09	FBS.11	176	139	37	0.00564972	0.00564972
MRC-5	FBS.09	FBS.12	45	38	7	0.0217391	0.0217391
MRC-5	FBS.09	FBS.13	323	229	94	0.00308642	0.00308642
MRC-5	FBS.09	FBS.14	978	700	278	0.00102145	0.00102145
MRC-5	FBS.09	FBS.15	632	469	163	0.00157978	0.00157978
MRC-5	FBS.09	FBS.16	616	424	192	0.00162075	0.00162075
MRC-5	FBS.09	FBS.17	2591	1706	885	0.000385802	0.000385802
MRC-5	FBS.09	FBS.18	54	42	12	0.0181818	0.0181818
MRC-5	FBS.09	FBS.19	3047	2162	885	0.000328084	0.000328084
MRC-5	FBS.09	FBS.20	1	0	1	0.5	0.5
MRC-5	FBS.10	FBS.11	81	58	23	0.0121951	0.0121951
MRC-5	FBS.10	FBS.12	11	6	5	0.0833333	0.0833333
MRC-5	FBS.10	FBS.13	2726	2421	305	0.000366703	0.000366703
MRC-5	FBS.10	FBS.14	280	184	96	0.00355872	0.00355872
MRC-5	FBS.10	FBS.15	390	263	127	0.00255754	0.00255754
MRC-5	FBS.10	FBS.16	309	222	87	0.00322581	0.00322581
MRC-5	FBS.10	FBS.17	762	375	387	0.00131062	0.00131062
MRC-5	FBS.10	FBS.18	53	39	14	0.0185185	0.0185185
MRC-5	FBS.10	FBS.19	120	97	23	0.00826446	0.00826446
MRC-5	FBS.10	FBS.20	1	0	1	0.5	0.5
MRC-5	FBS.11	FBS.12	6	0	6	0.142857	0.142857
MRC-5	FBS.11	FBS.13	2523	2369	154	0.000396197	0.000396197
MRC-5	FBS.11	FBS.14	20	7	13	0.047619	0.047619
MRC-5	FBS.11	FBS.15	97	66	31	0.0102041	0.0102041
MRC-5	FBS.11	FBS.16	45	31	14	0.0217391	0.0217391
MRC-5	FBS.11	FBS.17	247	84	163	0.00403226	0.00403226
MRC-5	FBS.11	FBS.18	20	9	11	0.047619	0.047619
MRC-5	FBS.11	FBS.19	20	11	9	0.047619	0.047619
MRC-5	FBS.11	FBS.20	61	16	45	0.016129	0.016129
MRC-5	FBS.12	FBS.13	220	192	28	0.00452489	0.00452489
MRC-5	FBS.12	FBS.14	33	27	6	0.0294118	0.0294118
MRC-5	FBS.12	FBS.15	161	114	47	0.00617284	0.00617284
MRC-5	FBS.12	FBS.16	96	70	26	0.0103093	0.0103093
MRC-5	FBS.12	FBS.17	26	7	19	0.037037	0.037037
MRC-5	FBS.12	FBS.18	0	0	0	1	1
MRC-5	FBS.12	FBS.19	3	1	2	0.25	0.25
MRC-5	FBS.12	FBS.20	4	2	2	0.2	0.2
MRC-5	FBS.13	FBS.14	2592	232	2360	0.000385654	0.000385654
MRC-5	FBS.13	FBS.15	1720	220	1500	0.000581058	0.000581058
MRC-5	FBS.13	FBS.16	2288	174	2114	0.000436872	0.000436872
MRC-5	FBS.13	FBS.17	3747	1096	2651	0.000266809	0.000266809
MRC-5	FBS.13	FBS.18	14	4	10	0.0666667	0.0666667
MRC-5	FBS.13	FBS.19	4910	1886	3024	0.000203625	0.000203625
MRC-5	FBS.13	FBS.20	197	72	125	0.00505051	0.00505051
MRC-5	FBS.14	FBS.15	24	14	10	0.04	0.04
MRC-5	FBS.14	FBS.16	3	0	3	0.25	0.25
MRC-5	FBS.14	FBS.17	24	0	24	0.04	0.04
MRC-5	FBS.14	FBS.18	16	3	13	0.0588235	0.0588235
MRC-5	FBS.14	FBS.19	28	7	21	0.0344828	0.0344828
MRC-5	FBS.14	FBS.20	112	21	91	0.00884956	0.00884956
MRC-5	FBS.15	FBS.16	3	0	3	0.25	0.25
MRC-5	FBS.15	FBS.17	326	137	189	0.0030581	0.0030581
MRC-5	FBS.15	FBS.18	195	62	133	0.00510204	0.00510204
MRC-5	FBS.15	FBS.19	585	400	185	0.00170648	0.00170648
MRC-5	FBS.15	FBS.20	313	95	218	0.00318471	0.00318471
MRC-5	FBS.16	FBS.17	184	78	106	0.00540541	0.00540541
MRC-5	FBS.16	FBS.18	130	44	86	0.00763359	0.00763359
MRC-5	FBS.16	FBS.19	207	116	91	0.00480769	0.00480769
MRC-5	FBS.16	FBS.20	215	60	155	0.00462963	0.00462963
MRC-5	FBS.17	FBS.18	23	17	6	0.0416667	0.0416667
MRC-5	FBS.17	FBS.19	11	9	2	0.0833333	0.0833333
MRC-5	FBS.17	FBS.20	72	34	38	0.0136986	0.0136986
MRC-5	FBS.18	FBS.19	1	1	0	0.5	0.5
MRC-5	FBS.18	FBS.20	3	0	3	0.25	0.25
MRC-5	FBS.19	FBS.20	4	0	4	0.2	0.2
THP-1	FBS.01	FBS.02	4	1	3	0.2	0.2
THP-1	FBS.01	FBS.03	10	8	2	0.0909091	0.0909091
THP-1	FBS.01	FBS.04	25	11	14	0.0384615	0.0384615
THP-1	FBS.01	FBS.05	1	0	1	0.5	0.5
THP-1	FBS.01	FBS.06	5	2	3	0.166667	0.166667
THP-1	FBS.01	FBS.07	35	21	14	0.0277778	0.0277778
THP-1	FBS.01	FBS.08	8	1	7	0.111111	0.111111
THP-1	FBS.01	FBS.09	0	0	0	1	1
THP-1	FBS.01	FBS.10	1	1	0	0.5	0.5
THP-1	FBS.01	FBS.11	126	81	45	0.00787402	0.00787402
THP-1	FBS.01	FBS.12	80	43	37	0.0123457	0.0123457
THP-1	FBS.01	FBS.13	27	16	11	0.0357143	0.0357143
THP-1	FBS.01	FBS.14	149	85	64	0.00666667	0.00666667
THP-1	FBS.01	FBS.15	425	215	210	0.00234742	0.00234742
THP-1	FBS.01	FBS.16	261	135	126	0.00381679	0.00381679
THP-1	FBS.01	FBS.17	8	6	2	0.111111	0.111111
THP-1	FBS.01	FBS.18	8	5	3	0.111111	0.111111
THP-1	FBS.01	FBS.19	7	3	4	0.125	0.125
THP-1	FBS.01	FBS.20	6	4	2	0.142857	0.142857
THP-1	FBS.02	FBS.03	30	25	5	0.0322581	0.0322581
THP-1	FBS.02	FBS.04	60	41	19	0.0163934	0.0163934
THP-1	FBS.02	FBS.05	16	8	8	0.0588235	0.0588235
THP-1	FBS.02	FBS.06	23	17	6	0.0416667	0.0416667
THP-1	FBS.02	FBS.07	121	88	33	0.00819672	0.00819672
THP-1	FBS.02	FBS.08	4	1	3	0.2	0.2
THP-1	FBS.02	FBS.09	2	1	1	0.333333	0.333333
THP-1	FBS.02	FBS.10	7	5	2	0.125	0.125
THP-1	FBS.02	FBS.11	223	170	53	0.00446429	0.00446429
THP-1	FBS.02	FBS.12	93	64	29	0.0106383	0.0106383
THP-1	FBS.02	FBS.13	78	57	21	0.0126582	0.0126582
THP-1	FBS.02	FBS.14	205	121	84	0.00485437	0.00485437
THP-1	FBS.02	FBS.15	463	243	220	0.00215517	0.00215517
THP-1	FBS.02	FBS.16	311	180	131	0.00320513	0.00320513
THP-1	FBS.02	FBS.17	39	36	3	0.025	0.025
THP-1	FBS.02	FBS.18	19	14	5	0.05	0.05
THP-1	FBS.02	FBS.19	9	8	1	0.1	0.1
THP-1	FBS.02	FBS.20	19	17	2	0.05	0.05
THP-1	FBS.03	FBS.04	0	0	0	1	1
THP-1	FBS.03	FBS.05	1	0	1	0.5	0.5
THP-1	FBS.03	FBS.06	4	1	3	0.2	0.2
THP-1	FBS.03	FBS.07	4	2	2	0.2	0.2
THP-1	FBS.03	FBS.08	3	1	2	0.25	0.25
THP-1	FBS.03	FBS.09	15	2	13	0.0625	0.0625
THP-1	FBS.03	FBS.10	16	6	10	0.0588235	0.0588235
THP-1	FBS.03	FBS.11	68	42	26	0.0144928	0.0144928
THP-1	FBS.03	FBS.12	3	1	2	0.25	0.25
THP-1	FBS.03	FBS.13	23	12	11	0.0416667	0.0416667
THP-1	FBS.03	FBS.14	80	28	52	0.0123457	0.0123457
THP-1	FBS.03	FBS.15	217	74	143	0.00458716	0.00458716
THP-1	FBS.03	FBS.16	126	47	79	0.00787402	0.00787402
THP-1	FBS.03	FBS.17	10	6	4	0.0909091	0.0909091
THP-1	FBS.03	FBS.18	31	13	18	0.03125	0.03125
THP-1	FBS.03	FBS.19	17	11	6	0.0555556	0.0555556
THP-1	FBS.03	FBS.20	19	10	9	0.05	0.05
THP-1	FBS.04	FBS.05	2	0	2	0.333333	0.333333
THP-1	FBS.04	FBS.06	7	1	6	0.125	0.125
THP-1	FBS.04	FBS.07	18	12	6	0.0526316	0.0526316
THP-1	FBS.04	FBS.08	8	3	5	0.111111	0.111111
THP-1	FBS.04	FBS.09	23	8	15	0.0416667	0.0416667
THP-1	FBS.04	FBS.10	30	17	13	0.0322581	0.0322581
THP-1	FBS.04	FBS.11	47	29	18	0.0208333	0.0208333
THP-1	FBS.04	FBS.12	2	1	1	0.333333	0.333333
THP-1	FBS.04	FBS.13	21	12	9	0.0454545	0.0454545
THP-1	FBS.04	FBS.14	81	22	59	0.0121951	0.0121951
THP-1	FBS.04	FBS.15	189	60	129	0.00526316	0.00526316
THP-1	FBS.04	FBS.16	109	38	71	0.00909091	0.00909091
THP-1	FBS.04	FBS.17	17	8	9	0.0555556	0.0555556
THP-1	FBS.04	FBS.18	43	22	21	0.0227273	0.0227273
THP-1	FBS.04	FBS.19	28	17	11	0.0344828	0.0344828
THP-1	FBS.04	FBS.20	38	21	17	0.025641	0.025641
THP-1	FBS.05	FBS.06	1	1	0	0.5	0.5
THP-1	FBS.05	FBS.07	5	4	1	0.166667	0.166667
THP-1	FBS.05	FBS.08	4	2	2	0.2	0.2
THP-1	FBS.05	FBS.09	0	0	0	1	1
THP-1	FBS.05	FBS.10	3	3	0	0.25	0.25
THP-1	FBS.05	FBS.11	96	75	21	0.0103093	0.0103093
THP-1	FBS.05	FBS.12	7	1	6	0.125	0.125
THP-1	FBS.05	FBS.13	27	19	8	0.0357143	0.0357143
THP-1	FBS.05	FBS.14	45	25	20	0.0217391	0.0217391
THP-1	FBS.05	FBS.15	165	77	88	0.0060241	0.0060241
THP-1	FBS.05	FBS.16	137	74	63	0.00724638	0.00724638
THP-1	FBS.05	FBS.17	6	5	1	0.142857	0.142857
THP-1	FBS.05	FBS.18	13	8	5	0.0714286	0.0714286
THP-1	FBS.05	FBS.19	13	5	8	0.0714286	0.0714286
THP-1	FBS.05	FBS.20	10	6	4	0.0909091	0.0909091
THP-1	FBS.06	FBS.07	12	9	3	0.0769231	0.0769231
THP-1	FBS.06	FBS.08	2	1	1	0.333333	0.333333
THP-1	FBS.06	FBS.09	19	3	16	0.05	0.05
THP-1	FBS.06	FBS.10	6	3	3	0.142857	0.142857
THP-1	FBS.06	FBS.11	240	180	60	0.00414938	0.00414938
THP-1	FBS.06	FBS.12	242	199	43	0.00411523	0.00411523
THP-1	FBS.06	FBS.13	67	45	22	0.0147059	0.0147059
THP-1	FBS.06	FBS.14	85	38	47	0.0116279	0.0116279
THP-1	FBS.06	FBS.15	253	126	127	0.00393701	0.00393701
THP-1	FBS.06	FBS.16	346	233	113	0.00288184	0.00288184
THP-1	FBS.06	FBS.17	12	9	3	0.0769231	0.0769231
THP-1	FBS.06	FBS.18	14	9	5	0.0666667	0.0666667
THP-1	FBS.06	FBS.19	4	2	2	0.2	0.2
THP-1	FBS.06	FBS.20	9	6	3	0.1	0.1
THP-1	FBS.07	FBS.08	25	5	20	0.0384615	0.0384615
THP-1	FBS.07	FBS.09	69	11	58	0.0142857	0.0142857
THP-1	FBS.07	FBS.10	44	13	31	0.0222222	0.0222222
THP-1	FBS.07	FBS.11	28	16	12	0.0344828	0.0344828
THP-1	FBS.07	FBS.12	281	151	130	0.0035461	0.0035461
THP-1	FBS.07	FBS.13	14	7	7	0.0666667	0.0666667
THP-1	FBS.07	FBS.14	19	6	13	0.05	0.05
THP-1	FBS.07	FBS.15	115	31	84	0.00862069	0.00862069
THP-1	FBS.07	FBS.16	102	30	72	0.00970874	0.00970874
THP-1	FBS.07	FBS.17	13	6	7	0.0714286	0.0714286
THP-1	FBS.07	FBS.18	49	24	25	0.02	0.02
THP-1	FBS.07	FBS.19	86	41	45	0.0114943	0.0114943
THP-1	FBS.07	FBS.20	53	25	28	0.0185185	0.0185185
THP-1	FBS.08	FBS.09	1	0	1	0.5	0.5
THP-1	FBS.08	FBS.10	3	2	1	0.25	0.25
THP-1	FBS.08	FBS.11	152	110	42	0.00653595	0.00653595
THP-1	FBS.08	FBS.12	14	7	7	0.0666667	0.0666667
THP-1	FBS.08	FBS.13	50	33	17	0.0196078	0.0196078
THP-1	FBS.08	FBS.14	76	38	38	0.012987	0.012987
THP-1	FBS.08	FBS.15	260	118	142	0.00383142	0.00383142
THP-1	FBS.08	FBS.16	206	108	98	0.00483092	0.00483092
THP-1	FBS.08	FBS.17	3	2	1	0.25	0.25
THP-1	FBS.08	FBS.18	2	1	1	0.333333	0.333333
THP-1	FBS.08	FBS.19	2	1	1	0.333333	0.333333
THP-1	FBS.08	FBS.20	3	2	1	0.25	0.25
THP-1	FBS.09	FBS.10	1	1	0	0.5	0.5
THP-1	FBS.09	FBS.11	159	127	32	0.00625	0.00625
THP-1	FBS.09	FBS.12	5	3	2	0.166667	0.166667
THP-1	FBS.09	FBS.13	42	34	8	0.0232558	0.0232558
THP-1	FBS.09	FBS.14	72	45	27	0.0136986	0.0136986
THP-1	FBS.09	FBS.15	262	127	135	0.00380228	0.00380228
THP-1	FBS.09	FBS.16	221	125	96	0.0045045	0.0045045
THP-1	FBS.09	FBS.17	4	4	0	0.2	0.2
THP-1	FBS.09	FBS.18	7	7	0	0.125	0.125
THP-1	FBS.09	FBS.19	1	1	0	0.5	0.5
THP-1	FBS.09	FBS.20	2	2	0	0.333333	0.333333
THP-1	FBS.10	FBS.11	172	120	52	0.00578035	0.00578035
THP-1	FBS.10	FBS.12	80	49	31	0.0123457	0.0123457
THP-1	FBS.10	FBS.13	36	24	12	0.027027	0.027027
THP-1	FBS.10	FBS.14	121	77	44	0.00819672	0.00819672
THP-1	FBS.10	FBS.15	407	214	193	0.00245098	0.00245098
THP-1	FBS.10	FBS.16	309	171	138	0.00322581	0.00322581
THP-1	FBS.10	FBS.17	4	2	2	0.2	0.2
THP-1	FBS.10	FBS.18	3	1	2	0.25	0.25
THP-1	FBS.10	FBS.19	3	1	2	0.25	0.25
THP-1	FBS.10	FBS.20	2	1	1	0.333333	0.333333
THP-1	FBS.11	FBS.12	48	14	34	0.0204082	0.0204082
THP-1	FBS.11	FBS.13	2	1	1	0.333333	0.333333
THP-1	FBS.11	FBS.14	9	0	9	0.1	0.1
THP-1	FBS.11	FBS.15	31	3	28	0.03125	0.03125
THP-1	FBS.11	FBS.16	7	0	7	0.125	0.125
THP-1	FBS.11	FBS.17	135	60	75	0.00735294	0.00735294
THP-1	FBS.11	FBS.18	191	71	120	0.00520833	0.00520833
THP-1	FBS.11	FBS.19	112	47	65	0.00884956	0.00884956
THP-1	FBS.11	FBS.20	143	61	82	0.00694444	0.00694444
THP-1	FBS.12	FBS.13	16	9	7	0.0588235	0.0588235
THP-1	FBS.12	FBS.14	220	62	158	0.00452489	0.00452489
THP-1	FBS.12	FBS.15	216	79	137	0.00460829	0.00460829
THP-1	FBS.12	FBS.16	82	39	43	0.0120482	0.0120482
THP-1	FBS.12	FBS.17	51	29	22	0.0192308	0.0192308
THP-1	FBS.12	FBS.18	144	66	78	0.00689655	0.00689655
THP-1	FBS.12	FBS.19	14	10	4	0.0666667	0.0666667
THP-1	FBS.12	FBS.20	129	52	77	0.00769231	0.00769231
THP-1	FBS.13	FBS.14	2	0	2	0.333333	0.333333
THP-1	FBS.13	FBS.15	60	17	43	0.0163934	0.0163934
THP-1	FBS.13	FBS.16	14	2	12	0.0666667	0.0666667
THP-1	FBS.13	FBS.17	25	10	15	0.0384615	0.0384615
THP-1	FBS.13	FBS.18	37	13	24	0.0263158	0.0263158
THP-1	FBS.13	FBS.19	28	12	16	0.0344828	0.0344828
THP-1	FBS.13	FBS.20	32	12	20	0.030303	0.030303
THP-1	FBS.14	FBS.15	6	4	2	0.142857	0.142857
THP-1	FBS.14	FBS.16	6	1	5	0.142857	0.142857
THP-1	FBS.14	FBS.17	66	43	23	0.0149254	0.0149254
THP-1	FBS.14	FBS.18	136	63	73	0.00729927	0.00729927
THP-1	FBS.14	FBS.19	161	78	83	0.00617284	0.00617284
THP-1	FBS.14	FBS.20	171	78	93	0.00581395	0.00581395
THP-1	FBS.15	FBS.16	0	0	0	1	1
THP-1	FBS.15	FBS.17	298	175	123	0.00334448	0.00334448
THP-1	FBS.15	FBS.18	438	218	220	0.0022779	0.0022779
THP-1	FBS.15	FBS.19	423	229	194	0.00235849	0.00235849
THP-1	FBS.15	FBS.20	519	265	254	0.00192308	0.00192308
THP-1	FBS.16	FBS.17	209	111	98	0.0047619	0.0047619
THP-1	FBS.16	FBS.18	296	139	157	0.003367	0.003367
THP-1	FBS.16	FBS.19	211	115	96	0.00471698	0.00471698
THP-1	FBS.16	FBS.20	311	165	146	0.00320513	0.00320513
THP-1	FBS.17	FBS.18	2	1	1	0.333333	0.333333
THP-1	FBS.17	FBS.19	0	0	0	1	1
THP-1	FBS.17	FBS.20	2	1	1	0.333333	0.333333
THP-1	FBS.18	FBS.19	1	1	0	0.5	0.5
THP-1	FBS.18	FBS.20	3	2	1	0.25	0.25
THP-1	FBS.19	FBS.20	4	3	1	0.2	0.2
